# Combined Proteomic and Genetic Interaction Mapping Reveals New RAS Effector Pathways and Susceptibilities

**DOI:** 10.1101/2020.04.20.051623

**Authors:** Marcus R. Kelly, Kaja Kostyrko, Kyuho Han, Nancie Mooney, Edwin E. Jeng, Keene L. Abbott, Dana M. Gwinn, E. Alejandro Sweet-Cordero, Michael C. Bassik, Peter K. Jackson

**Affiliations:** Baxter Laboratory, Department of Microbiology & Immunology, Stanford University School of Medicine, Stanford, California 94305, USA; Program in Cancer Biology, Stanford University School of Medicine, Stanford, California 94305, USA; Division of Hematology and Oncology, Department of Pediatrics, University of California San Francisco, San Francisco, CA 94158, USA; Department of Genetics, Stanford University School of Medicine, Stanford, California 94305, USA; Chemistry, Engineering, and Medicine for Human Health (ChEM-H), Stanford University, Stanford, California, USA; Department of Pathology, Stanford University School of Medicine, Stanford, CA 94305

**Keywords:** KRAS, Pathway Mapping, Interaction Mapping, Synthetic Lethality, Combination Therapy

## Abstract

Activating mutations in RAS GTPases drive one fifth of cancers, but poor understanding of many RAS effectors and regulators, and of the roles of their different paralogs, continues to impede drug development. We developed a multi-stage discovery and screening process to understand RAS function and identify RAS-related susceptibilities in lung adenocarcinoma. Using affinity purification mass spectrometry (AP/MS), we generated a protein-protein interaction map of the RAS pathway containing thousands of interactions. From this network we constructed a CRISPR dual knockout library targeting 119 RAS-related genes that we screened for genetic interactions (GIs). We found important new effectors of RAS-driven cellular functions, RADIL and the GEF RIN1, and over 250 synthetic lethal GIs, including a potent *KRAS*-dependent interaction between *RAP1GDS1* and *RHOA*. Many GIs link specific paralogs within and between gene families. These findings illustrate the power of the multiomic approach to identify synthetic lethal combinations for hitherto undruggable cancers.

**STATEMENT OF SIGNIFICANCE:** We present a thorough survey of protein-protein and genetic interactions in the Ras pathway. These interactions suggested new discoveries that we validate here, and demonstrate important new paralog specificities and redundancies. By comparing synthetic lethal interactions across *KRAS*-dependent and -independent tumors, we identify new combination therapy targets against Ras-driven cancers.
