## Supplementary Table 1 for "Combined Proteomic and Genetic Interaction Mapping Reveals New RAS Effector Pathways and Susceptibilities"

### Sheet: quickchange_primers
Target ORF	Target NT state	Target Protein Mutation	Sequence*
RAP2A	GTP	G12V	GCTGGGCTCGGTCGGGGTAGGCA
RAP2A	GDP	S17N	GTCAGGGCGTTTTTGCCTACCCCGCCCG
HRAS	GTP	G12V	GGTGGGCGCCGTCGGTGTGGGCA
RAP1A	GDP	S17N	ACTGAACTGTCAGAGCATTCTTCCCAACGCCTCCTG
RAP1A	GTP	G12V	TGGTCCTTGGTTCAGTAGGCGTTGGGAAGTC
NRAS	GTP	T12V	GTGGTGGTTGGAGCAGTTGGTGTTGGGAAAAGC
NRAS	GDP	S17N	TTGTCAGTGCGTTTTTCCCAACACCACCTGCTC
HRAS	GDP	S17N	GTCAGCGCATTCTTGCCCACACCGCCG
RAP1B	GDP	S17N	GAGGCGTTGGAAAGaaTGCTTTGACTGTACAATTTGTTC
RAP1B	GTP	G12V	CGTTCTTGGCTCAGtAGGCGTTGGAAAGTCTGC
RAP2B	GDP	S17N	GGTCGGCGTGGGCAAGaaCGCGCTCACCGTGC
RAP2B	GTP	G12V	GGTGCTGGGCTCGGtCGGCGTGGGCAAGTCC
RALA	GDP	S28N	CATCATGGTGGGCAGTGGTGGCGTGGGCAAGAATGCTCTGACTCTACAGTTCATGTAC
RALA	GTP	Q72L	GATATCTTAGATACAGCTGGGCUGGAGGACTACGCTGCAATTAGAGACAACTACTTCC
RALA	GDP	S28N	CAGCGGAGGCGTTGGCAAGAATGCCCTGACGCTTCAGTTCATGTATGAC
RALA	GTP	Q72L	ATATTCTGGACACCGCTGGGCUAGAGGACTACGCAGCCATTCGAGATAAC
			*”forward” primers only ; “reverse” primers are all reverse compliment of forward
